# Derivation of human post-mitotic cardiomyocytes from tetraploid iPSCs

**DOI:** 10.1101/2025.06.23.661005

**Authors:** Ittetsu Nakajima, Mitsuyoshi Shimane, Grace Holmstrom, Yuichiro Miyaoka

## Abstract

Human induced pluripotent stem cell (iPSC)-derived cardiomyocytes (iPS-CMs) have great potential in regenerative medicine. However, iPS-CMs are immature and resemble fetal cardiomyocytes, restricting their application. Although fetal cardiomyocytes in the human heart lose their proliferative potential during maturation and become tetraploid, iPS-CMs cannot replicate this tetraploidization and remain immature. To overcome this problem, we fused diploid iPSCs to establish tetraploid iPSCs and differentiated them into cardiomyocytes (4N-iPS-CMs). We found that 4N-iPS-CMs had more similar gene expression profiles, mitochondrial amounts, contractile impedance, and resistance to a potassium blocker in post-mitotic cardiomyocytes than conventional iPS-CMs. In addition, we successfully generated 4N-iPS-CMs from two individuals to mix two different genetic backgrounds. Thus, we demonstrated a novel strategy for generating human post-mitotic cardiomyocyte-like cells by generating tetraploid iPSCs.
