## Supplementary material for "Derivation of human post-mitotic cardiomyocytes from tetraploid iPSCs": Table S4

### Sheet: Table S4
Table S4. List of primers and probes, related to Figure 3
ddPCR assay
Gene	Type	Sequence (5' - 3')				Source	Identifier	Dye
MT-ND4	Fw Primer	CCCTCATGTTCATACACCTATCC				This study	N/A
MT-ND4	Rv Primer	AGCCTCTGTTGTCAGATTCAC				This study	N/A
MT-ND4	Probe	CCCATTCTCCTCCTATCCCTCAACCC				This study	N/A	FAM
RPP30	Fw Primer	GATTTGGACCTGCGAGCG				This study	N/A
RPP30	Rv Primer	GCGGCTGTCTCCACAAGT				This study	N/A
RPP30	Probe	CTGACCTGAAGGCTCT				This study	N/A	HEX
